# Vascular diversity in Fabaceae: evolutionary and ecological insights from a globally distributed lineage

**DOI:** 10.64898/2026.03.20.713002

**Authors:** John Karlo C. Saddoy, Israel L. Cunha-Neto

## Abstract

The vascular system is central to plant ecology and evolution. Here, we show that more than 100 species across 27 genera and four subfamilies of Fabaceae have evolved atypical vascular architectures and that these species occur in all biogeographical regions except Antarctica. Because Fabaceae includes many ecologically and economically important species exhibiting these novel vasculatures, the family emerges as an ideal system for assessing the implications of vascular innovation in both fundamental and applied research.
