## Supplementary Table 1 for "Vascular diversity in Fabaceae: evolutionary and ecological insights from a globally distributed lineage"

### Sheet: README
Supplementary Table 1. The diversity of ectopic cambia in Fabaceae across different growth forms, biogeographical locations, and plant organs (stem or roots).
Columns
Subfamily	Indicate the Fabaceae subfamily following Azani et al. (2017).
Genus	Indicate the genus name (following POWO 2026)
Species	Indicate the species name (following POWO 2026).
Phylogeny	Indicate if the species is included in the Azani et al. (2017) with "Yes" or "No".
Morphotype	Score the ectopic cambia pattern with two alternatives: neoformations or successive cambia.
Habit	Indicate the plant habit (following POWO 2026).
Conformation	Indicate the organization of ectopic cambia in cross sections. "Successive cambia" may be continuous (complete rings) or discontinuous (incomplete rings); species with "neoformations" are categorized on whether the new cambia arise within the xylem ("Intraxylary") or in the periphery of the organ originating from the phloem, pericycle or cortex, here broadly indicated as "Extraxylary".
Biogeography	Categorization of floral biogeographic distribution based on Liu et al. (2023).
Organ	Observation of ectopic cambia in stems, roots, or both.
References	Indicate the source for the images and descriptions for ectopic cambia.
Note: Astragalus mongholicus and Glycine max were reported with induced-EC and, therefore, were not included in the ancestral state reconstruction analysis. The total number of genera with constitutive EC is 27.

### Sheet: Table 1
Subfamily	Genus	Species	Phylogeny	Morphotype	Habit	Conformation	Biogeography	Organ	References
Papilionoideae	Astragalus	mongholicus	Yes	Neoformations (pathogen induced)	Herb	Intraxylary	Holarctic	Root	Li et al. 2018
Papilionoideae	Austrosteenisia	mollitricha	No	Neoformations	Liana	Unknown	Australian	Stem	Zich et al. 2020
Papilionoideae	Austrosteenisia	stipularis	No	Neoformations	Liana	Unknown	Australian	Stem	Zich et al. 2020
Papilionoideae	Brachypterum	koolgibberah	Yes	Successive cambia	Liana	Continuous	Australian	Stem	Zich et al. 2020
Papilionoideae	Butea	superba	Yes	Successive cambia	Liana	Continuous	Indo-Malesian	Stem	POWO 2026
Papilionoideae	Canavalia	ensiformis	Yes	Neoformations	Liana	Extraxylary	Neotropical	Stem	Rajput 2003
Papilionoideae	Canavalia	cathartica	Yes	Neoformations	Liana	Intraxylary	Palaeotropical	Stem	Rajput 2025
Papilionoideae	Canavalia	gladiata	Yes	Neoformations	Liana	Intraxylary	Indo-Malesian	Stem	Rajput 2025
Papilionoideae	Dalbergia	amazonica	No	Neoformations	Liana	Unknown	Neotropical	Stem	Acevedo-Rodriguez 2020
Papilionoideae	Dalbergia	foliosa	No	Successive cambia	Liana	Continuous	Indo-Malesian	Stem	Acevedo-Rodríguez 2020
Papilionoideae	Dalbergia	riedelii	No	Successive cambia	Liana	Discontinuous	Neotropical	Stem	Acevedo-Rodríguez 2020
Papilionoideae	Dalbergia	monetaria	Yes	Neoformations	Liana	Unknown	Neotropical	Stem	Caballé 1993
Papilionoideae	Dalbergia	ngounyensis	No	Neoformations	Liana	Unknown	Afrotropical	Stem	Caballé 1993
Papilionoideae	Dalbergia	frutescens	Yes	Successive cambia	Liana	Continuous	Neotropical	Stem	Geralamo et al. 2021
Papilionoideae	Dalbergia	ferruginea	No	Successive cambia	Liana	Continuous	Indo-Malesian	Stem	Zich et al. 2020
Papilionoideae	Dalbergia	paniculata	Yes	Successive cambia	Tree	Continuous	Indo-Malesian	Stem	Nair & Ram 1990
Papilionoideae	Daviesia	brevifolia	No	Successive cambia	Shrub	Continuous	Australian	Root	Pate et al. 1989
Papilionoideae	Daviesia	debilior	No	Successive cambia	Shrub	Continuous	Australian	Root	Pate et al. 1989
Papilionoideae	Daviesia	decurrens	No	Successive cambia	Shrub	Continuous	Australian	Root	Pate et al. 1989
Papilionoideae	Daviesia	emarginata	No	Successive cambia	Shrub	Continuous	Australian	Root	Pate et al. 1989
Papilionoideae	Daviesia	hakeiodes	No	Successive cambia	Shrub	Continuous	Australian	Root	Pate et al. 1989
Papilionoideae	Daviesia	inflata	No	Successive cambia	Shrub	Continuous	Australian	Root	Pate et al. 1989
Papilionoideae	Daviesia	mesophylla	No	Successive cambia	Shrub	Continuous	Australian	Root	Pate et al. 1989
Papilionoideae	Daviesia	microphylla	No	Successive cambia	Shrub	Continuous	Australian	Root	Pate et al. 1989
Papilionoideae	Daviesia	physodes	No	Successive cambia	Shrub	Continuous	Australian	Root	Pate et al. 1989
Papilionoideae	Daviesia	podophylla	No	Successive cambia	Shrub	Continuous	Australian	Root	Pate et al. 1989
Papilionoideae	Daviesia	preissii	No	Successive cambia	Shrub	Discontinuous	Australian	Root	Pate et al. 1989
Papilionoideae	Daviesia	quadrilatera	No	Successive cambia	Shrub	Discontinuous	Australian	Root	Pate et al. 1989
Papilionoideae	Daviesia	triflora	No	Successive cambia	Shrub	Continuous	Australian	Root	Pate et al. 1989
Papilionoideae	Daviesia	euphorbioides	No	Successive cambia	Shrub	Continuous	Australian	Root	Pate et al. 1989
Papilionoideae	Daviesia	gracilis	No	Successive cambia	Shrub	Continuous	Australian	Root	Pate et al. 1989
Papilionoideae	Daviesia	flexuosa	No	Successive cambia	Shrub	Discontinuous	Australian	Stem	Stepanova et al. 2017
Papilionoideae	Deguelia	negrensis	Yes	Successive cambia	Liana	Continuous	Neotropical	Stem	Solereder 1908
Papilionoideae	Derris	elliptica	Yes	Successive cambia	Liana	Continuous	Indo-Malesian	Stem	Gasson et al. 2004
Papilionoideae	Derris	trifoliata	Yes	Successive cambia	Liana	Continuous	Palaeotropical	Stem	Metcalfe & Chalk 1950; Gasson et al. 2004; Zich et al. 2020
Caesalpinioideae	Entada	gigas	Yes	Successive cambia	Liana	Discontinuous	Neotropical	Stem	Carlquist 1988; Acevedo-Rodriguez 2020
Caesalpinioideae	Entada	polystachia	Yes	Successive cambia	Liana	Discontinuous	Neotropical	Stem	Pfeiffer 1926
Caesalpinioideae	Entada	phaseoloides	Yes	Successive cambia	Liana	Discontinuous	Indo-Malesian	Stem	Yang et al. 2022
Caesalpinioideae	Entada	rheedei	Yes	Successive cambia	Liana	Discontinuous	Palaeotropical	Stem	Yang et al. 2022
Caesalpinioideae	Entada	tonkinensis	Yes	Successive cambia	Liana	Discontinuous	Holarctic	Stem	Yang et al. 2022
Papilionoideae	Glycine	max	Yes	Neoformations (herbicide induced)	Herb	Unknown	Holarctic	Stem	Struckmeyer et al. 1976
Dialioideae	Koompassia	malaccensis	Yes	Successive cambia	Tree	Continuous	Indo-Malesian	Stem	InsideWood 2004-onwards; Robert et al. 2011
Papilionoideae	Kunstleria	ridleyi	Yes	Successive cambia	Liana	Discontinuous	Indo-Malesian	Stem	Metcalfe & Chalk 1950
Papilionoideae	Lablab	purpureus	Yes	Neoformations	Liana	Extraxylary and Intraxylary	Afrotropical	Stem	Rajput et al. 2006; Yang et al. 2016
Papilionoideae	Leptoderris	congolensis	No	Neoformations	Liana	Unknown	Afrotropical	Stem	Gasson et al. 2004; InsideWood 2004-onwards
Papilionoideae	Leptoderris	sp. (1)	No	Neoformations	Liana	Unknown	Afrotropical	Stem	Gasson et al. 2004; InsideWood 2004-onwards
Papilionoideae	Machaerium	kegelii	Yes	Successive cambia	Liana	Continuous	Neotropical	Stem	Acevedo-Rodriguez 2020
Papilionoideae	Machaerium	madeirense	No	Successive cambia	Liana	Discontinuous	Neotropical	Stem	Acevedo-Rodriguez 2020
Papilionoideae	Machaerium	latifolium	Yes	Successive cambia	Liana	Discontinuous	Neotropical	Stem	Acevedo-Rodríguez 2020
Papilionoideae	Machaerium	sp. (1)	No	Successive cambia	Liana	Discontinuous	Neotropical	Stem	Acevedo-Rodríguez 2020
Papilionoideae	Machaerium	sp. (2)	No	Successive cambia	Liana	Discontinuous	Neotropical	Stem	Acevedo-Rodríguez 2020
Papilionoideae	Machaerium	sp. (3)	No	Successive cambia	Liana	Discontinuous	Neotropical	Stem	Acevedo-Rodríguez 2020
Papilionoideae	Machaerium	sp. (4)	No	Successive cambia	Liana	Discontinuous	Neotropical	Stem	Acevedo-Rodríguez 2020
Papilionoideae	Machaerium	sp. (5)	No	Successive cambia	Liana	Discontinuous	Neotropical	Stem	Acevedo-Rodríguez 2020
Papilionoideae	Machaerium	quinata	Yes	Successive cambia	Liana	Discontinuous	Neotropical	Stem	Acevedo-Rodriguez 2020; InsideWood 2004-onwards
Papilionoideae	Machaerium	leiophyllum	No	Neoformations	Liana	Unknown	Neotropical	Stem	Caballé 1998
Papilionoideae	Machaerium	multifoliolatum	No	Successive cambia	Liana	Discontinuous	Neotropical	Stem	Dias-Leme et al. 2020
Papilionoideae	Machaerium	oblingifolium	Yes	Successive cambia	Liana	Discontinuous	Neotropical	Stem	Geralamo et al. 2021
Papilionoideae	Machaerium	biovulatum	Yes	Successive cambia	Liana	Discontinuous	Neotropical	Stem	InsideWood 2004-onwards
Papilionoideae	Machaerium	ferox	Yes	Successive cambia	Liana	Discontinuous	Neotropical	Stem	InsideWood 2004-onwards
Papilionoideae	Machaerium	amplum	Yes	Successive cambia	Liana	Continuous	Neotropical	Stem	Pfeiffer 1926
Papilionoideae	Machaerium	eriocarpum	Yes	Successive cambia	Liana	Continuous	Neotropical	Stem	Pfeiffer 1926
Papilionoideae	Machaerium	lanceolatum	Yes	Successive cambia	Liana	Continuous	Neotropical	Stem	Pfeiffer 1926
Papilionoideae	Machaerium	scleroxylon	Yes	Successive cambia	Liana	Discontinuous	Neotropical	Stem	Pfeiffer 1926
Papilionoideae	Machaerium	cobanense	Yes	Successive cambia	Liana	Continuous	Neotropical	Stem	Robert et al. 2011
Papilionoideae	Machaerium	floribundum	Yes	Successive cambia	Liana	Continuous	Neotropical	Stem	Robert et al. 2011
Papilionoideae	Machaerium	aculeatum	Yes	Successive cambia	Liana	Discontinuous	Neotropical	Stem	Schenck 1892
Papilionoideae	Machaerium	tounateifolium	No	Successive cambia	Tree	Continuous	Neotropical	Stem	Schenck 1892
Papilionoideae	Machaerium	hirtum	Yes	Successive cambia	Tree	Continuous	Neotropical	Stem	Schenck 1892; Metcalfe & Chalk 1950
Papilionoideae	Machaerium	cantarellianum	Yes	Successive cambia	Liana	Continuous	Neotropical	Stem	Villagra & Romaniuc Neto 2011
Papilionoideae	Machaerium	uncinatum	No	Successive cambia	Liana	Continuous	Neotropical	Stem	Villagra & Romaniuc Neto 2011
Papilionoideae	Millettia	duchesnei	No	Neoformations	Liana	Unknown	Afrotropical	Both	Caballé 1998
Papilionoideae	Millettia	extensa	Yes	Successive cambia	Liana	Continuous	Indo-Malesian	Stem	Carlquist 1988; Gasson et al. 2004
Papilionoideae	Mucuna	guangxiensis	No	Successive cambia	Liana	Continuous	Holarctic	Stem	Jiang et al. 2020
Papilionoideae	Mucuna	sempervirens	No	Successive cambia	Liana	Continuous	Holarctic	Stem	FFPRI 2026
Papilionoideae	Mucuna	bennettii	No	Successive cambia	Liana	Continuous	Indo-Malesian	Stem	POWO 2026
Papilionoideae	Mucuna	urens	No	Successive cambia	Liana	Continuous	Neotropical	Stem	Schenck 1892
Papilionoideae	Mucuna	pruriens	Yes	Successive cambia	Liana	Continuous	Palaeotropical	Stem	Solereder 1908; Carlquist 1988; Rami et al. 2025
Papilionoideae	Mucuna	gigantea	Yes	Successive cambia	Liana	Continuous	Palaeotropical	Stem	Solereder 1908; Metcalfe & Chalk 1950
Papilionoideae	Mucuna	macrocarpa	Yes	Successive cambia	Liana	Continuous	Indo-Malesian	Stem	Yang et al. 2016
Papilionoideae	Neustanthus	phaseoloides	Yes	Successive cambia	Liana	Continuous	Indo-Malesian	Stem	Solereder 1908
Papilionoideae	Pachyrhizus	erosus	Yes	Neoformations	Vine	Intraxylary	Neotropical	Root	Dabydeen & Sirju-Charran 1990
Papilionoideae	Pachyrhizus	ahipa	No	Neoformations	Liana	Intraxylary	Neotropical	Both	Milanez & Moraes-Dallaqua 2003
Cercidoideae	Phanera	japonica	No	Neoformations	Liana	Unknown	Holarctic	Stem	Carlquist 1988
Cercidoideae	Phanera	kockiana	No	Neoformations	Liana	Unknown	Indo-Malesian	Stem	Fisher & Ewers 1992
Cercidoideae	Phanera	vahlii	Yes	Neoformations	Liana	Unknown	Indo-Malesian	Stem	Fisher & Ewers 1992
Cercidoideae	Phanera	championii	Yes	Neoformations	Liana	Unknown	Holarctic	Stem	Yang et al. 2016
Papilionoideae	Phaseolus	lunatus	Yes	Neoformations	Liana	Extraxylary and Intraxylary	Neotropical	Stem	Metcalfe & Chalk 1950; Rajput et al. 2023
Papilionoideae	Pueraria	mirifica	No	Successive cambia	Liana	Continuous	Indo-Malesian	Both	https://www.alibaba.com/product-detail/Factory-Directly-Supply-Pure-Pueraria-Mirifica_1601530240210.html?spm=a2700.7724857.0.0.1fa575acAMfSey
Papilionoideae	Pueraria	montana	Yes	Neoformations	Liana	Extraxylary and Intraxylary	Indo-Malesian	Both	Pfeiffer 1926; Yang et al. 2016; 2022; Schweingruber & Börner 2018; Zhang et al. 2023
Papilionoideae	Pueraria	tuberosa	No	Neoformations	Liana	Intraxylary	Indo-Malesian	Stem	Rajput 2025
Papilionoideae	Rhynchosia	phaseoloides	No	Successive cambia	Liana	Discontinuous	Neotropical	Stem	Angyalossy et al. 2015
Papilionoideae	Rhynchosia	edulis	Yes	Successive cambia	Liana	Discontinuous	Neotropical	Root	Kraus & Basconsuelo 2009
Papilionoideae	Rhynchosia	pyramidalis	Yes	Successive cambia	Liana	Discontinuous	Neotropical	Stem	Moya et al. 2017
Papilionoideae	Rhynchosia	reticulata	No	Successive cambia	Liana	Discontinuous	Neotropical	Stem	Pfeiffer 1926; Carlquist 1988
Cercidoideae	Schnella	microstachya	No	Neoformations	Liana	Unknown	Neotropical	Stem	Acevedo-Rodríguez 2020; Schenck 1892; Carlquist 1988
Cercidoideae	Schnella	splendens	No	Neoformations	Liana	Unknown	Neotropical	Stem	Roth & Ascensio 1977
Cercidoideae	Schnella	outimouta	Yes	Neoformations	Liana	Unknown	Neotropical	Stem	Schenck 1892
Cercidoideae	Schnella	angulosa	No	Neoformations	Liana	Unknown	Neotropical	Stem	Schenck 1892; Villagra & Romaniuc Neto 2011
Cercidoideae	Schnella	guianensis	Yes	Neoformations	Liana	Unknown	Neotropical	Stem	Speck & Rowe 2003
Papilionoideae	Sophora	flavescens	No	Neoformations	Shrub	Unknown	Holarctic	Root	Wang et al. 2012
Papilionoideae	Spatholobus	littoralis	No	Successive cambia	Liana	Continuous	Indo-Malesian	Stem	Pfeiffer 1926
Papilionoideae	Spatholobus	parviflorus	Yes	Successive cambia	Liana	Continuous	Indo-Malesian	Stem	Pfeiffer 1926; Usha & Louis Jesudass 2015
Papilionoideae	Spatholobus	suberectus	No	Successive cambia	Liana	Discontinuous	Indo-Malesian	Stem	Qin et al. 2020
Papilionoideae	Strongylodon	lucidus	No	Neoformations	Liana	Unknown	Indo-Malesian	Stem	Zich et al. 2020
Papilionoideae	Strongylodon	pulcher	No	Neoformations	Liana	Unknown	Indo-Malesian	Stem	Pelser et al. 2011 onwards
Papilionoideae	Strongylodon	macrobotrys	Yes	Neoformations	Liana	Extraxylary	Indo-Malesian	Both	This study; Radlkofer 1875
Papilionoideae	Wisteria	frutescens	Yes	Successive cambia	Liana	Discontinuous	Holarctic	Stem	Nejapa & Pace 2023
Papilionoideae	Wisteria	brachybotrys	Yes	Successive cambia	Liana	Discontinuous	Holarctic	Stem	Nejapa et al. 2022
Papilionoideae	Wisteria	floribunda	Yes	Successive cambia	Liana	Discontinuous	Holarctic	Stem	Nejapa et al. 2022
Papilionoideae	Wisteria	sinensis	Yes	Successive cambia	Liana	Discontinuous	Holarctic	Stem	Nejapa et al. 2022

### Sheet: References
References
Acevedo-Rodríguez P. 2015. Lianas and climbing plants of the Neotropics. https://naturalhistory.si.edu/research/botany/research/lianas-and-climbing-plants-neotropics.
Acevedo-Rodríguez P. 2020. Guide to the Genera of Lianas and Climbing plants of the Neotropics (Fabaceae). https://naturalhistory.si.edu/sites/default/files/media/file/fabaceae.pdf.
Angyalossy V, Pace MR, Lima AC. 2015. Liana anatomy: a broad perspective on structural evolution of the vascular system In: Schnitzer SA, Bongers F, Burnham RJ, Putz FE, eds. Ecology of Lianas. Wiley, 251–287.
Caballé G. 1993. Liana structure, function and selection: a comparative study of xylem cylinders of tropical rainforest species in Africa and America. Botanical Journal of the Linnean Society 113: 41–60.
Caballé G. 1998. Le port autoportant des lianes tropicales : une synthèse des stratégies de croissance. Canadian Journal of Botany 76: 1703–1716.
Carlquist S. 1988. Comparative wood anatomy: systematic, ecological and evolutionary aspects of dicotyledon wood. Berlin, Heidelberg: Springer.
Dabydeen S, Sirju-Charran G. 1990. The Developmental Anatomy of the Root System in Yam Bean, Pachyrhizus erosus Urban. Annals of Botany 66: 313–320.
Dias-Leme CL, Cunha Neto IL da, Angyalossy V. 2020. How the neotropical liana Machaerium multifoliolatum (Fabaceae) develop their distinctive flattened stems? Flora 269: 151629.
Forestry and Forest Products Research Institute (FFPRI). 2026. Database of Japanese Woods. http://db.ffpri.affrc.go.jp/WoodDB/JWDB-E/home.php?.
Gasson P, Wray E, Schrire BD. 2004. Wood Anatomy of the Tribe Millettieae with Comments on Related Papilionoid Leguminosae. IAWA Journal 25: 485–545.
Geralamo CS, Figueiredo CF, Lima AC, Pace MR, Angyalossy V, Ceccantini GT. 2021. Identification of Lianas by stem anatomy and external bark.
InsideWood. 2004. Published on the Internet. http://insidewood.lib.ncsu.edu/search. 6 Oct. 2025.
Jack B. F, Ewers FW. Structural responses to stem injury in vines In: Putz FE, Mooney HA, eds. The Biology of Vines. Cambridge, UK: Cambridge University Press, 99–124.
Jiang K, Huang Y, Moura TM. 2020. Mucuna guangxiensis, a new species of Mucuna subg. macrocarpa (Leguminosae-Papilionoideae) from China. Phytotaxa 433: 145–152.
Kraus T, Basconsuelo S. 2009. Secondary root growth in Rhynchosia edulis Griseb. (Leguminosae): Origin of cambia and their products. Flora - Morphology, Distribution, Functional Ecology of Plants 204: 635–643.
Li R, Yin M, Yang M, et al. 2018. Developmental anatomy of anomalous structure and classification of commercial specifications and grades of the Astragalus membranaceus var. mongholicus. Microscopy Research and Technique 81: 1165–1172.
Metcalfe CR, Chalk L. 1950. Anatomy of the Dicotyledons: leaves, stem, and wood, in relation to taxonomy, with notes on economic uses. Oxford, UK: Clarendon Press.
Milanez CRD, Moraes-Dallaqua MA. 2003. Ontogênese do sistema subterrâneo de Pachyrhizus ahipa (Wedd.) Parodi (Fabaceae). Revista Brasileira de Botânica 26: 415–427.
Moya R, Gondaliya AD, Rajput KS. 2018. Development of successive cambia and formation of flat stems in Rhynchosia pyramidalis (Lam.) Urb. (Fabaceae). Plant Biosystems - An International Journal Dealing with all Aspects of Plant Biology 152: 1031–1038.
Nair MNB, Mohan Ram HY. 1990. Structure of Wood and Cambial Variant in the Stem of Dalbergia paniculata Roxb. IAWA Journal 11: 379–391.
Nejapa R, Cabanillas PA, Pace MR. 2022. Cortical origin of the successive cambia in the stems of the charismatic temperate lianescent genus Wisteria (Fabaceae) and its systematic importance. Botanical Journal of the Linnean Society 199: 667–677.
Nejapa R, Pace MR. 2023. Wood and bark anatomy of the charismatic Wisteria vines (Leguminosae). IAWA Journal 44: 253–265.
Pate JS, Kuo J, Dixon KW, Crisp MD. 2008. Anomalous secondary thickening in roots of Daviesia (Fabaceae) and its taxonomic significance. Botanical Journal of the Linnean Society 99: 175–193.
Pelser PB, Barcelona JF, Nickrent DL. 2011. Co’s Digital Flora of the Philippines. https://www.philippineplants.org/.
Pfeiffer H. 1926. Das abnorme Dickenwachstum In: Handbuch der Pflanzenanatomie Abt. 2, Teil 2. Berlin, Germany: Gebrtider Borntraeger, 1–273.
POWO. 2026. Plants of the World Online. https://powo.science.kew.org/. 13 Feb. 2026.
Qin S, Wei K, Cui Z, et al. 2020. Comparative Genomics of Spatholobus suberectus and Insight Into Flavonoid Biosynthesis. Frontiers in Plant Science 11: 528108.
Radlkofer L. 1874. Sopra i vari tipi delle anomalìe dei tronchi nelle sapindacee. Atti Congr Bot Int tenuto a Firenze nel Mese di Maggio.
Rajput KS. 2003. Structure of Cambium and its Derivatives in the Compressed Stem of Canavalia ensiformis (L.) DC. (Fabaceae). 43: 135–146.
Rajput KS. 2025. Wood anatomy and ontogeny of interxylary cambium in Canavalia cathartica Thouars, C. gladiata (Jacq.) DC. and Pueraria tuberosa (Willd.) DC. (Fabaceae). TAIWANIA 70: 230–242.
Rajput KS, Moya R, Gondaliya AD. 2023. Ontogeny of multiple variants in the stems of Phaseolus lunatus L. (Fabaceae). Flora 309: 152407.
Rajput KS, Rao KS, Patil UG. 2006. Stem anatomy of Dolichos lablab Linn (Fabaceae): Origin of cambium and reverse orientation of vascular bundles. Flora - Morphology, Distribution, Functional Ecology of Plants 201: 65–73.
Rami M, Gurav RV, Gaikwad S, Rajput KS. 2025. Comparative study on the secondary xylem and phloem formation in three varieties of Mucuna pruriens (L.) DC (Fabaceae). Flora 324: 152682.
Robert EMR, Schmitz N, Boeren I, et al. 2011. Successive Cambia: A Developmental Oddity or an Adaptive Structure? PLoS ONE 6: e16558.
Roth I, Ascensio J. 1977. Crecimiento Anomalo Del Eje De Varias Especies De Bauhinia Y Su Relacion Con La Filotaxis. Acta Botánica Venezuélica 12: 23–77.
Schenck H. 1893. Beiträge zur Biologie der Lianen, insbesondere der in Brasilien einheimischen Arten. II. Beiträge zur Anatomie der Lianen In: Schimper AFW, ed. Botanische Mittheilungen aus den Tropen. Jena, Germany: Gustav Fischer Verlag, 1–271.
Schweingruber FH, Börner A. 2018. The Plant Stem: A Microscopic Aspect. Cham: Springer International Publishing.
Solereder H, Boodle LA, Fritsch FE, Scott DH. 1908. Systematic Anatomy of the Dicotyledons: A Handbook for Laboratories of Pure and Applied Botany. Clarendon Press.
Speck T, Rowe NP. 2003. Modelling primary and secondary growth processes in plants: a summary of the methodology and new data from an early lignophyte (J van Leeuwen and P Aerts, Eds.). Philosophical Transactions of the Royal Society B: Biological Sciences 358: 1473–1485.
Stepanova AV, Oskolski AA, Van Wyk B-E. 2017. Wood anatomy of Australian mirbelioids and allies (Fabaceae, Papilionoideae). Australian Journal of Botany 65: 556–572.
Struckmeyer BE, Binning LK, Harvey RG. 1976. Effect of Dinitroanaline Herbicides in a Soil Medium on Snap Bean and Soybean. Weed Science 24: 366–369.
Usha VS, Jesudass LL. 2015. Structure of Stem and Cambial Variant in Spatholobus parviflorus (DC.) Kuntze. (Fabaceae). Nelumbo 57: 69–74.
Villagra B, Romaniuc S. 2013. Climbing plants of Santo André: Leaves & Stem Macroanatomy.
Wang J, Xie X, Peng H. 2012. Developmental anatomy of anomalous structure and investigation of medicinal parts Sophora flavescens. Zhongguo Zhong Yao Za Zhi 37: 1720–1724.
Yang S-Z, Chen P-H, Chen J-J. 2022. Stem cambial variants of Taiwan lianas. Botanical Studies 63: 27.
Yang S-Z, Chen P-H, Lin K-C. 2016. Cambial variants of liana species (Fabaceae) in Taiwan. TAIWANIA 61.
Zhang J, Gao G, Chen J-J, Taylor G, Cui K-M, He X-Q. 2011. Molecular features of secondary vascular tissue regeneration after bark girdling in Populus. New Phytologist 192: 869–884.
Zich FA, Hyland BPM, Whiffin T, Kerrigan RA. 2020. Australian Tropical Rainforest Plants. https://apps.lucidcentral.org/rainforest/. 19 Dec. 2025.
