## Supplementary Table 2 for "Vascular diversity in Fabaceae: evolutionary and ecological insights from a globally distributed lineage"

### Sheet: README
Supplementary Table 2. Alternative species used to represent the genus for the genus-level ASR analysis in the phylogenetic tree.
Columns
Species with EC	Indicate the resulting species with confirmed EC through intensive searching and literature review
Alternative species found in the Azani Fabaceae phylogeny	Indicate candidate species present in Azani et al. (2017) Fabaceae phylogeny that represent the species with EC that are not found in the paper
Specimen Voucher	Indicate the scientific receipt of the collected plant specimen deposited at the recognized herbarium
GenBank accession number	Indicate the unique identifier of a certain genetic sequence

### Sheet: Table 2
Species with EC	Alternative species found in the Azani Fabaceae phylogeny	Specimen Voucher	GenBank accession number
Austrosteenisia mollitricha	Austrosteenisia blackii	Pedley 5005	AF142707
Daviesia brevifolia	Daviesia latifolia	Wojciechowski 863	AY386887
Koompassia malaccensis	Koompassia excelsa	Herendeen 1V997	EU361988
Leptoderris congolensis	Leptoderris fasciculata	Romyn sn	JX506609
Sophora flavescens	Sophora davidii	Lavin 730	AY386958
