## Supplementary Table 3 for "Vascular diversity in Fabaceae: evolutionary and ecological insights from a globally distributed lineage"

### Sheet: README
Supplementary Table 3. Permanent plot-based location and the corresponding morphometrics of collected Jade vines.
Columns
Plot	Indicate the identity of the permanent plot where the specimens were collected.
Collector	Indicate the collector and collector number.
Voucher Specimen No.	Indicate the collection identifier of the deposited specimen for herbarium
Herbarium	Indicate the herbarium where specimens were deposited.
DBH	Indicate the DBH measurement based on Gerwing et al. (2006) and Schnitzer et al. (2008) protocols
LBC Herbarium	University of the Philippines at Los Baños

### Sheet: Table 3
Plot	Collector	Voucher Specimen No.	Herbarium	DBH
Mid_03	JKCS 1	9767	LBC	32.3 mm
Mid_06	JKCS 3	9766	LBC	26.2 mm
Mid_07	JKCS 2	9765	LBC	21.8 mm
Mid_08	JKCS 4	9768	LBC	43.8 mm
